# FABP7 Progenitors are a Targetable Metabolic Root in the *BRCA1* Breast

**DOI:** 10.1101/2023.11.02.565360

**Authors:** Curtis W. McCloskey, Bowen Zhang, Matthew Waas, Golnaz Abazari, Foram Vyas, Kazeera Aliar, Pirashaanthy Tharmapalan, Abhijith Kuttanamkuzhi, Swami Narala, Jennifer Cruikshank, Stefan O.P. Hofer, Hartland W. Jackson, Thomas Kislinger, Hal K. Berman, Rama Khokha

**Affiliations:** Princess Margaret Cancer Centre, University Health Network, Toronto, Ontario, Canada; Department of Medical Biophysics, University of Toronto, Toronto, Ontario, Canada; Centre for Molecular and Systems Biology, Lunenfeld-Tanenbaum Research Institute, Mount Sinai Hospital, Toronto, Ontario, Canada; Department of Molecular Genetics, University of Toronto, Toronto, Ontario, Canada; Division of Plastic Surgery at the Department of Surgery and Department of Surgical Oncology, University Health Network, Toronto, Ontario, Canada; Department of Laboratory Medicine and Pathobiology, University of Toronto, Toronto, Ontario, Canada

## Abstract

It has been nearly 3 decades since the discovery of the *BRCA1/2* genes and their link to breast cancer risk, with prophylactic mastectomy remaining the primary management option for these high-risk mutation carriers. The current paucity of interception strategies is due to undefined, targetable cancer precursor populations in the high-risk breast. Despite known cellular alterations in the *BRCA1* breast, epithelial populations at the root of unwarranted cell state transitions remain unresolved. Here, we identify a root progenitor population that is dysregulated in *BRCA1* carriers stemming from the metabolic role of BRCA1. This fatty-acid binding protein 7 (FABP7) expressing luminal progenitor population is spatially confined to the mammary ducts, has enhanced clonogenic capacity, and is the predicted origin of mixed basal-luminal differentiation in the *BRCA1* but not *BRCA2* breast. We show global H3K27 acetylation is reduced within ductal FABP7 cells in *BRCA1* carriers *in situ*, linking to a non-canonical metabolic role of BRCA1 in regulating acetyl-CoA pools and *de novo* fatty acid synthesis. We demonstrate FABP7 progenitor capacity is preferentially ablated in *BRCA1* carriers through inhibition of fatty acid metabolism using an FDA-approved fatty acid synthase (FASN) inhibitor. This study lays the foundation for metabolic control of breast progenitor dynamics to mitigate breast cancer risk in the *BRCA1* breast.
