## Supplemental Table 2 for "FABP7 Progenitors are a Targetable Metabolic Root in the *BRCA1* Breast"

### Sheet: Sheet1
tissueType	cellName	geneSymbolmore1	geneSymbolmore2
Human breast	Basal	ACTA2,KRT14,KRT5,MYLK,TP63	PTPRC
Human breast	Luminal HS	KRT8,ANKRD30A,SYTL2,PRLR	PTPRC
Human breast	LP_LTF	KRT8,KRT19,PROM1,SLPI,ALDH1A3,ELF5,LTF	PTPRC
Human breast	LP_KRT23	KRT8,KRT19,PROM1,SLPI,ALDH1A3,ELF5,KRT23	PTPRC
Human breast	B cell	BLNK,CD19,CD79A,CD79B,MS4A1	EPCAM
Human breast	CD8/CD4+ T cell	PTPRC,CD8A,CD8B,GZMK, CD4	EPCAM
Human breast	Vasc endothelial	CDH5,SELE,VWF,CD34,PECAM1	EPCAM
Human breast	Fibroblast	COL1A1,COL3A1,FAP,THY1	EPCAM,PTPRC,PECAM1
Human breast	Macrophage	CD14,CD163,CD68,CSF1R,FCGR3A	EPCAM
Human breast	NK cell	FCGR3A,KLRB1,KLRC1,KLRD1,KLRF1,KLRK1,NCAM1	EPCAM
Human breast	Pericyte	MCAM,CSPG4	EPCAM
Human breast	Lymph endothelial	LYVE1,PROX1	EPCAM
