## Supplemental Table 4 for "FABP7 Progenitors are a Targetable Metabolic Root in the *BRCA1* Breast"

### Sheet: Sheet1
Antibody	Clone	Lot#	Metal
FABP7	EPR24033-13	1003820-1	Used with conjugated anti-rabbit secondary (clone A27033) to Sm154
Progesterone Receptor	NCL-L-PGR-312	6099090	Used with conjugated anti-mouse secondary (clone A28174) to Gd155
Vimentin	EPR3776	GR3422352-2	Y89
E-Cadherin	36/E-Cadherin	2287671	In113
Pan Cytokeratin	AE1	3460341	In115
Pan Cytokeratin	AE3	3382323	In115
Pan Cytokeratin	C11	XA3485641	In115
Collagen Type 1 alpha 2 chain	EPR24262-52	GR3380380-1	Sm147
CD31	RM1006	GR3438767-1	Pt196
SMA	1A4	2382312	Bi209
CK8/18	C51	2	Pr141
Ki-67	B56	2082363	Er168
H3K27ac	EP16602	GR3202987-5	Gd158
